# The impacts of body mass on immune cell concentrations in birds

**DOI:** 10.1101/2020.04.23.057794

**Authors:** Emily Cornelius Ruhs, Lynn B. Martin, Cynthia J. Downs

## Abstract

Body mass affects many biological traits, but its impacts on immune defenses are fairly unknown. Recent research on mammals found that neutrophil concentrations scaled hypermetrically with body mass, a result not predicted by any existing theory. Although this mammalian model might predict how leukocyte concentrations scale with body mass in other vertebrates, vertebrate classes are distinct in many ways that might affect their current and historic interactions with parasites and hence the evolution of their immune systems. Subsequently, here, we asked which existing scaling hypothesis best-predicted relationships between body mass and lymphocyte, eosinophil, and heterophil concentrations—the avian functional equivalent of neutrophils—among >100 species of birds. We then examined the predictive power of body mass relative to life-history variation, as an extensive literature indicates that the scheduling of key life events has influenced immune system variation among species. Finally, we ask whether these scaling patterns differ from the patterns we observed in mammals. We found that an intercept-only model best-explained lymphocyte and eosinophil concentrations among birds; body mass minimally influenced these two cell types. For heterophils, however, body mass explained over 30% of the variation in concentrations among species, much more than life-history variation (~8%). As with mammalian neutrophils, avian heterophils scaled hypermetrically (*b*=0.19 ± 0.05), but significantly steeper than mammals (~1.5x). As such, we discuss why birds might require more broadly-protective cells compared to mammals of the same body size. Body mass appears to have strong influences on the architecture of immune systems, which could impact host-parasite coevolution and even zoonotic disease risk for humans.
