## Supplementary material for "The impacts of body mass on immune cell concentrations in birds": Metadata

### Sheet: Database
Scientific name	Common name	Sample size	Number animals	Sample Type	Maximum lifespan (yr)	Age at maturation (yr)	Interlaying interval (yr)	Avg clutch size	Incubation period	Maximal reproductive effort	Body mass (g)	Log(mass)
Tympanuchus cupido	Greater prairie-chicken	1493	934	Whole Blood	5	1	1	13	23	0.013	864	2.937
Rhea americana	Greater rhea	141	105	Whole Blood	13	2	1	30	25	0.014	23000	4.362
Colinus virginianus	Northern bobwhite	125	95	Whole Blood	6.4	1	1	15	23	0.015	178	2.25
Dendrocygna autumnalis	Black-bellied whistling duck	115	73	Whole Blood	8.2	1	1	14	27	0.018	778	2.891
Callipepla gambelii	Gambel's quail	115	72	Whole Blood	7.4	1	1	11	22.5	0.025	166	2.22
Netta rufina	red-crested pochard	124	95	Whole Blood	8.8	1	1	10	27	0.028	1118	3.048
Dromaius novaehollandiae	Emu	232	132	Whole Blood	16.6	1.5	1	10	50	0.03	34200	4.534
Dendrocygna bicolor	Fulvous whistling duck	286	158	Whole Blood	11.2	1	1	13	25	0.03	756.5	2.879
Lophodytes cucullatus	Hooded merganser	448	306	Whole Blood	15.7	2	1	11	31	0.039	617	2.79
Fratercula cirrhata	Tufted puffin	215	107	Whole Blood	6	3.5	1	1	46.5	0.053	775	2.881
Bucephala islandica	Barrow's goldeneye	100	71	Whole Blood	18	3.2	1	9	30	0.053	957.2	2.981
Bucephala clangula	Common goldeneye	60	46	Whole Blood	18.4	4	1	8.7	30	0.053	915.5	2.962
Aix sponsa	Wood duck	295	195	Whole Blood	22.5	1	2	12	31	0.054	205.5	2.313
Dendrocygna viduata	White-faced whistling duck	477	255	Whole Blood	12	NA	NA	8	27	0.056	690	2.839
Athene cunicularia	Burrowing owl	339	168	Whole Blood	11	0.8	1	6	29	0.056	191	2.281
Aythya americana	Redhead	216	144	Whole Blood	22.6	1	1	13	26	0.062	1076.5	3.032
Oxyura jamaicensis	Ruddy duck	408	285	Whole Blood	13.6	1	1	8	24.5	0.062	608.5	2.784
Anas cyanoptera	Cinnamon teal	124	92	Whole Blood	12.9	1	1	8	23	0.062	377.5	2.577
Bucephala albeola	Bufflehead	141	101	Whole Blood	18.7	2	1	8	30.5	0.066	403.5	2.606
Anser canagicus	Emperor goose	44	40	Whole Blood	12	3.5	1	5	24.5	0.067	2800	3.447
Anas discors	Blue-winged teal	150	106	Whole Blood	23.2	0.7	1	10	30.5	0.072	720	2.857
Aythya affinis	Lesser scaup	45	40	Whole Blood	18.3	1	1	9	24	0.077	820	2.914
Anas clypeata	Northern shoveler	153	93	Whole Blood	22.6	0.7	1	11	23	0.083	613	2.787
Myiopsitta monachus	Monk parakeet	47	32	Whole Blood	22.1	2	1	7	31	0.09	120	2.079
Anas platyrhynchos	Mallard	296	161	Whole Blood	29.1	1	1	11	27	0.091	1082	3.034
Alopochen aegyptiaca	Egyptian Goose	190	99	Whole Blood	25.5	2	1	8.5	29	0.092	1875	3.273
Geococcyx californianus	Greater roadrunner	204	115	Whole Blood	9	1	1	4	20	0.095	376	2.575
Anser indicus	Bar-headed goose	167	104	Whole Blood	20	3	1	5.5	29	0.103	2225	3.347
Falco sparverius	American kestrel	224	97	Whole Blood	17	1	1	5	30	0.103	115.5	2.063
Pygoscelis papua	Gentoo penguin	364	166	Whole Blood	10.5	2.5	1	2	37	0.105	5950	3.775
Aegolius acadicus	Northern Saw-whet owl	43	17	Whole Blood	17.5	1	1	5.5	27	0.107	104.2	1.942
Cygnus melanocoryphus	Black-necked swan	402	181	Whole Blood	20	2	1	4.6	35	0.109	4775	3.679
Asio flammeus	Short-eared owl	47	14	Whole Blood	21.8	1	1	5.8	29	0.12	346.5	2.54
Cygnus olor	Mute swan	128	58	Whole Blood	40	3	1	5	60	0.121	10735	4.031
Cygnus columbianus	Tundra swan	40	20	Whole Blood	24.1	4	1	5	32	0.122	6750	3.829
Butorides virescens	Green heron	65	29	Whole Blood	11.6	1	1	4	20	0.126	212	2.326
Buteo lagopus	Rough-legged buzzard	52	13	Whole Blood	18.8	2.5	1	4	31	0.127	956	2.98
Anas acuta	Northern pintail	287	190	Whole Blood	27.4	1	2	8	23	0.132	946.5	2.976
Bubo scandiacus	Snowy owl	309	123	Whole Blood	28	2	1	6	31.6	0.133	2042.5	3.31
Cathartes aura	Turkey vulture	296	87	Whole Blood	20.8	11	1	2	35	0.136	2200	3.342
Aythya valisineria	Canvasback	129	81	Whole Blood	29.5	1	1	8	25	0.137	1203	3.08
Anser cygnoid	Swan goose	73	49	Whole Blood	30	2	1	5.5	36	0.138	3512.5	3.546
Pavo cristatus	Indian peafowl	388	226	Whole Blood	23.2	3	1	5	28	0.139	4194	3.623
Harpia harpyja	Harpy eagle	51	14	Whole Blood	16.8	4.5	2.5	1.5	56	0.14	4800	3.681
Anseranas semipalmata	Magpie goose	112	70	Whole Blood	32	2	1	7	29.5	0.141	2418.5	3.384
Parabuteo unicinctus	Harris's hawk	411	114	Whole Blood	25	1	0.5	4.5	35	0.15	865	2.937
Cygnus buccinator	Trumpeter swan	470	304	Whole Blood	32.5	5.5	1	5	34.5	0.152	11100	4.045
Agapornis roseicollis	Rosy-faced lovebird	44	22	Whole Blood	20	0.2	1	5	23.3	0.163	54.8	1.739
Megascops asio	Eastern screech-owl	429	182	Whole Blood	20.7	1	1	4	29	0.164	164.1	2.215
Anser anser	Greylag goose	47	34	Whole Blood	31	2.5	1	6	27.5	0.167	3308.5	3.52
Spheniscus humboldti	Humboldt penguin	3031	606	Whole Blood	17.5	3	0.5	2	41	0.175	4379	3.641
Tyto alba	Barn owl	516	177	Whole Blood	34	1	1	5.8	31.5	0.177	350	2.544
Polytelis alexandrae	Alexandra's parrot	65	44	Whole Blood	23.9	4	1	5	21	0.181	104	2.017
Nycticorax nycticorax	Black-crowned nightheron	108	54	Whole Blood	21.1	2	1	4	25	0.184	810	2.908
Buteo swainsonii	Swainson's hawk	84	26	Whole Blood	19.5	2	NA	3	31	0.188	980.6	2.992
Corvus brachyrhynchos	American crow	116	36	Whole Blood	20	2	1	5	18	0.189	506	2.704
Ciconia nigra	Black stork	77	16	Whole Blood	31.3	4	1	4	35	0.19	3000	3.477
Ciconia ciconia	European white stork	456	173	Whole Blood	39	4	1	5	35	0.194	3448	3.538
Falco peregrinus	Peregrine falcon	212	76	Whole Blood	25	3	1	3	34	0.21	697.5	2.941
Melopsittacus undulatus	budgerigar	126	111	Whole Blood	21	0.5	1	5	18	0.216	29	1.462
Egretta thula	Snowy egret	71	46	Whole Blood	22.8	1	1	4	24	0.218	371	2.569
Aratinga solstitialis	Sun parakeet	235	149	Whole Blood	22.5	2	1	3.5	25	0.225	111.5	2.047
Anser caerulescens	Snow goose	42	28	Whole Blood	27.5	4	1	4	24	0.235	2456.5	3.39
Ramphastos toco	Toco toucan	296	141	Whole Blood	16.2	3.5	1	3	16.5	0.242	618	2.791
Coragyps atratus	Black vulture	112	38	Whole Blood	25.5	8	1	2	35	0.243	2159	3.334
Phalacrocorax auritus	Double-crested cormorant	40	30	Whole Blood	22.5	2	1	3	26.5	0.248	1817	3.259
Bubo virginianus	Great horned owl	438	133	Whole Blood	29	2	1	3	33.5	0.261	1450	3.161
Balearica regulorum	Grey crowned crane	949	349	Whole Blood	27.2	3	1	3	29	0.269	3500	3.544
Bubo bubo	Eurasian eagle-owl	182	51	Whole Blood	68	2	1	3	77.5	0.28	2686	3.429
Pulsatrix perspicillata	Spectacled owl	260	82	Whole Blood	25	4	1	2	36	0.284	837.5	2.923
Spheniscus demersus	Jackass penguin	3049	858	Whole Blood	27.3	4	1	2	40	0.284	3135	3.496
Aegypius monachus	cinereous vulture	317	68	Whole Blood	20	4.4	1	1	53.3	0.287	8170	3.912
Buteo jamaicensis	Red-tailed hawk	426	153	Whole Blood	30.7	3	1	3	30	0.298	1126	3.052
Bubulcus ibis	Cattle egret	289	154	Whole Blood	23	2	1	3	22	0.304	366	2.563
Eudyptula minor	Little penguin	306	190	Whole Blood	25.6	3	1	2	35.5	0.31	1164.5	3.061
Strix varia	Barred owl	173	72	Whole Blood	24	2	1	2.3	30.5	0.31	716.5	2.855
Nymphicus hollandicus	Cockatiel	273	185	Whole Blood	35	1.5	1	5	20	0.319	94.7	1.976
Somateria mollissima	Common eider	89	47	Whole Blood	37.8	3	1	4	25	0.335	2016.5	3.305
Cacatua alba	White cockatoo	102	40	Whole Blood	26.9	5.5	1	2	30	0.345	570	2.756
Rhynchopsitta pachyrhyncha	Thick-billed parrot	798	200	Whole Blood	30	2	1	3	26	0.346	325	2.512
Grus japonensis	Red-crowned crane	277	76	Whole Blood	25.2	3	1	2	31	0.347	8786	3.944
Cyanocitta cristata	Blue jay	50	22	Whole Blood	26.2	1	1	4	17	0.35	88	1.944
Corvus albus	White ibis	68	20	Whole Blood	27.6	3	1	3	22	0.357	524	2.719
Anthropoides virgo	demoiselle crane	228	106	Whole Blood	27	6	1	2	28	0.362	2417	3.383
Thraupis episcopus	Blue-gray tanager	206	148	Whole Blood	9.5	NA	NA	2	13	0.365	35	1.544
Psittacus erithacus	Grey parrot	266	113	Whole Blood	49.7	4	0.8	4	30	0.372	333	2.522
Geronticus eremita	Northern bald ibis	573	207	Whole Blood	32.9	4	1	3	24.5	0.378	1202	3.08
Ara macao	Scarlet macaw	582	212	Whole Blood	33	3.5	1.5	3	24.5	0.378	1015	3.006
Aptenodytes patagonicus	King penguin	222	88	Whole Blood	26	5	1	1	54	0.382	11751	4.07
Spheniscus magellanicus	Magellanic penguin	1290	257	Whole Blood	30	3.4	1	1.5	41	0.422	4120	3.615
Branta sandvicensis	Hawaiian goose	105	74	Whole Blood	42	2.5	1	3	30	0.425	2047.5	3.311
Fratercula corniculata	Horned puffin	106	46	Whole Blood	20	4	1	1	35	0.444	536.5	2.726
Aquila chrysaetos	Golden eagle	355	114	Whole Blood	48	5.5	1	2	42	0.494	4263.5	3.63
Antigone canadensis	Sandhill crane	1958	419	Whole Blood	36.6	4.5	1	2	30	0.518	4200	3.623
Pelecanus occidentalis	Brown pelican	272	119	Whole Blood	43	2	1	2.5	30	0.529	3438	3.536
Corvus corax	Common raven	183	50	Whole Blood	69	3	1	5	22.5	0.562	785	2.895
Ara ararauna	Blue-and-yellow macaw	599	225	Whole Blood	43	3.5	1.5	2.5	26	0.575	1125	3.051
Nestor notabilis	Kea	240	70	Whole Blood	47	3	1	3	24.5	0.575	867.5	2.938
Grus americana	Whooping crane	1140	275	Whole Blood	40	4	1	2	30	0.581	5826	3.765
Amazona aestiva	Blue-fronted parrot	64	31	Whole Blood	49	3	1	2.5	30	0.594	451	2.654
Haliaeetus leucocephalus	Bald eagle	1173	320	Whole Blood	48	5	1	2	35	0.597	4740	3.676
Threskiornis aethiopicus	Sacred ibis	307	151	Whole Blood	37	NA	1	2	28	0.638	1498	3.176
Ardeotis kori	Kori bustard	238	90	Whole Blood	26	3	1	1.5	23	0.639	8460	3.927
Amazona ochrocephala	Yellow-crowned parrot	50	13	Whole Blood	56	3	1	3	25.5	0.667	440	2.643
Pelecanus onocrotalus	Great white pelican	127	56	Whole Blood	51	3.5	1	2	32.5	0.709	9520	3.979
Anodorhynchus hyacinthinus	Hyacinth macaw	449	157	Whole Blood	38.8	8	1	1.5	26.5	0.747	1331	3.124
Zenaida asiatica	White-winged dove	41	30	Whole Blood	25	1	1	2.1	13.5	0.788	153	2.185
Pelecanus erythrorhynchos	American white pelican	354	163	Whole Blood	54	3	1	2	30	0.823	5649.5	3.752
Phoenicopterus ruber	American flamingo	2554	1020	Whole Blood	30	4	1	1	29.5	0.852	3096.5	3.491
Columba livia	Rock dove	157	125	Whole Blood	35	0.4	1	2	18.5	0.888	354.5	2.55
Cacatua galerita	sulphur-crested cockatoo	115	43	Whole Blood	57	3.5	1	2	27	0.955	790	2.898
Phoenicopterus chilensis	Chilean flamingo	2311	990	Whole Blood	36.7	6	1	1	29.5	1.007	2277	3.357
Phoeniconaias minor	Lesser flamingo	381	203	Whole Blood	41	3.5	6.5	1	29.5	1.042	1500	3.176
Vultur gryphus	Andean condor	415	108	Whole Blood	79	8.5	0.4	1	56	1.25	22600	4.354
Phoenicopterus roseus	Greater flamingo	335	231	Whole Blood	44	5.3	1	1	28.5	1.314	2500	3.398
Probosciger aterrimus	Palm cockatoo	301	61	Whole Blood	56.3	7.5	1	1	32.5	1.457	841	2.925

### Sheet: Metadata
Variable	Explanation
Sample size	Number of overall samples
Number animals	Number of samples from unique individuals
Sample Type	Only whole blood
Maximum lifespan (yr)	Average maximum lifespan from AnAge or Animal Diversity database
Age at maturation (yr)	Average age at sexual or reproductive maturity from AnAge or Animal Diversity database
Inter-laying interval (yr)	How often an individual reproduces/lays a clutch
Avg clutch size	Average size of clutch
Incubation period	Time spent incubating a clutch (days)
Maximal reproductive effort	(maixmum lifespan - age at maturation)/((incubation period + laying interval)*clutch size)
Body mass (g)	Average adult weight (grams)
Log(mass)	log10(body mass)
